# vmTracking: Virtual Markers Overcome Occlusion and Crowding in Multi-Animal Pose Tracking

**DOI:** 10.1101/2024.02.07.579241

**Authors:** Hirotsugu Azechi, Susumu Takahashi

**Affiliations:** Laboratory of Cognitive and Behavioral Neuroscience, Graduate School of Brain Science, Doshisha University, Kyotanabe, 610-0394, Japan

**Keywords:** multi-animal tracking, virtual marker, occlusion, crowding, DeepLabCut, SLEAP

## Abstract

In multi-animal tracking, addressing occlusion and crowding is crucial for accurate behavioral analysis. However, in situations where occlusion and crowding generate complex interactions, achieving accurate pose tracking remains challenging. Therefore, we introduced Virtual marker tracking (vmTracking), which uses virtual markers for individual identification. Virtual markers are labels derived from conventional markerless multi-animal tracking tools, such as multi-animal DeepLabCut (maDLC) and Social LEAP Estimate Animal Poses (SLEAP). Unlike physical markers, virtual markers exist only within the video and attribute features to individuals, enabling consistent identification throughout the entire video while keeping the animals markerless in reality. Using these markers as cues, annotations were applied to multi-animal videos, and tracking was conducted with single-animal DeepLabCut (saDLC) and SLEAP’s single-animal method. vmTracking minimized manual corrections and annotation frames needed for training, efficiently tackling occlusion and crowding. Experiments tracking multiple mice, fish, and human dancers confirmed vmTracking’s variability and applicability. These findings could enhance the precision and reliability of tracking methods used in the analysis of complex naturalistic and social behaviors in animals, providing a simpler yet more effective solution.
