## Supplementary material for "vmTracking: Virtual Markers Overcome Occlusion and Crowding in Multi-Animal Pose Tracking": S1 Table

### Sheet: CliffsDelta_A
Comparison of overlapping frame rates across different mouse count conditions for each mouse pair
	d1 (between ID1－ID2)					d2 (between ID1－ID3)					d3 (between ID2－ID3)
	3 mice	2 mice	1 mouse	2 mice	3 mice	3 mice	2 mice	1 mouse	2 mice	3 mice	3 mice	2 mice	1 mouse	2 mice	3 mice
3 mice		-0.88889	-1	-0.66667	-0.55556		-0.77778	-1	-0.61111	-0.27778		-1	-1	-1	-0.88889
2 mice	n.s.		-1	0.33333	0.27778	n.s.		-1	0.38889	0.77778	n.s.		-0.66667	0.22222	1
1 mouse	< 0.05	n.s.		1	1	< 0.05	n.s.		1	1	< 0.01	n.s.		0.66667	1
2 mice	n.s.	n.s.	n.s.		0.27778	n.s.	n.s.	n.s.		0.5	n.s.	n.s.	n.s.		1
3 mice	n.s.	n.s.	n.s.	n.s.		n.s.	n.s.	n.s.	n.s.		n.s.	n.s.	n.s.	n.s.
