## Supplementary material for "vmTracking: Virtual Markers Overcome Occlusion and Crowding in Multi-Animal Pose Tracking": S2 Table

### Sheet: CliffsDelta_A
Comparison of overlapping frame rates across different mouse pairs under various mouse count conditions
	3 mice			2 mice (Mice 1 and 2)			1 mouse (Mouse 1)			2 mice (Mice 1 and 3)			3 mice
	d1	d2	d3	d1	d2	d3	d1	d2	d3	d1	d2	d3	d1	d2	d3
d1		0.11111	-0.55556		-0.11111	-1		0.055556	-0.72222		0.11111	-1		0.36111	-0.5
d2	n.s.		-0.5	n.s.		-1	n.s.		-0.66667	n.s.		-1	n.s.		-0.94444
d3	n.s.	n.s.		n.s.	n.s.		n.s.	n.s.		n.s.	n.s.		n.s.	n.s.
