## Supplementary material for "vmTracking: Virtual Markers Overcome Occlusion and Crowding in Multi-Animal Pose Tracking": S2 Appendix

scorer			azechi	azechi	azechi	azechi	azechi	azechi	azechi	azechi	azechi	azechi	azechi	azechi	azechi	azechi	azechi	azechi	azechi	azechi	azechi	azechi	azechi	azechi	azechi	azechi	azechi	azechi	azechi	azechi	azechi	azechi	azechi	azechi	azechi	azechi	azechi	azechi
individuals			individual1	individual1	individual1	individual1	individual1	individual1	individual1	individual1	individual1	individual1	individual1	individual1	individual2	individual2	individual2	individual2	individual2	individual2	individual2	individual2	individual2	individual2	individual2	individual2	individual3	individual3	individual3	individual3	individual3	individual3	individual3	individual3	individual3	individual3	individual3	individual3
bodyparts			bodypart1	bodypart1	bodypart2	bodypart2	bodypart3	bodypart3	bodypart4	bodypart4	bodypart5	bodypart5	bodypart6	bodypart6	bodypart1	bodypart1	bodypart2	bodypart2	bodypart3	bodypart3	bodypart4	bodypart4	bodypart5	bodypart5	bodypart6	bodypart6	bodypart1	bodypart1	bodypart2	bodypart2	bodypart3	bodypart3	bodypart4	bodypart4	bodypart5	bodypart5	bodypart6	bodypart6
coords			x	y	x	y	x	y	x	y	x	y	x	y	x	y	x	y	x	y	x	y	x	y	x	y	x	y	x	y	x	y	x	y	x	y	x	y
labeled-data	Basler_acA3088-57uc__23346582	img000008.png	231.145	343.881	255.507	334.666	272.646	320.683	296.776	305.665	313.149	287.556	328.323	270.313	384.241	267.572	392.27	245.504	398.503	224.305	400.571	200.918	399.604	178.762	397.862	159.203	367.448	70.171	349.296	94.648	340.46	103.239	333.976	110.834	331.646	121.073	334.083	131.642
labeled-data	Basler_acA3088-57uc__23346582	img000011.png	166.3422683	400.0576671	146.7629709	390.5217963	151.88456	374.6431916	170.3442293	362.9021916	184.0916892	374.0592796	182.7274074	395.2735046	355.442726	312.1468942	371.2509922	286.5606203	381.785726	271.5180234	396.1526615	264.3381682	409.7724031	264.0463854	422.8366125	268.3959411	420.694039	238.3589957	414.6402484	222.5486337	397.3186437	209.4810213	375.3252974	202.2164734	350.8666849	198.876264	325.3006615	196.2896515
labeled-data	Basler_acA3088-57uc__23346582	img000021.png	309.776	204.512	312.723	221.895	313.802	241.855	323.205	259.834	339.026	274.976	360.93	274.69	378.646	259.185	396.161	235.114	402.366	220.373	400.735	204.974	403.06	181.619	401.545	165.764	338.32	89.839	335.62	117.742	334.225	133.505	339.181	146.693	340.505	157.622	340.568	174.883
labeled-data	Basler_acA3088-57uc__23346582	img000105.png	424.0557473	175.0734074	408.4109255	185.097423	398.498176	205.000648	396.0695635	225.995873	396.7850234	244.021098	400.3647495	262.8970568	315.7730056	163.3457104	340.6176749	151.0077594	353.1343364	140.8747516	365.7833932	132.2606792	380.8755869	129.9286146	397.2842484	129.9101469	308.0470269	167.1413463	288.6273988	180.3286203	273.8330369	193.6677573	258.3390702	207.6775635	246.7784421	223.1317729	234.927814	242.1293854
labeled-data	Basler_acA3088-57uc__23346582	img000146.png	286.4577061	344.7293399	293.203303	334.4540503	300.1990291	322.16543	308.5286181	308.4261405	315.4384734	293.8714478	324.7489978	280.8270291	390.1184521	340.699	380.9667984	333.6096047	369.7325969	328.7900078	357.6106615	323.9013463	346.5489198	319.3234833	334.547775	316.2070234	262.8257707	373.3156082	264.3744968	391.6062363	280.7363676	399.2567196	297.8082306	397.1678566	312.9116905	392.977518	329.1973233	387.1020403
labeled-data	Basler_acA3088-57uc__23346582	img000154.png	164.977	129.061	191.413	125.91	211.339	133.101	228.666	143.253	247.63	155.869	262.761	166.194	338.964	343.999	347.119	326.354	353.608	312.058	355.326	295.514	358.023	282.021	366.993	265.865	148.352	232.041	148.376	206.101	155.234	183.741	171.186	168.311	187.742	158.503	208.273	152.833
