## Supplementary material for "vmTracking: Virtual Markers Overcome Occlusion and Crowding in Multi-Animal Pose Tracking": S4 Appendix

scorer			azechi	azechi	azechi	azechi	azechi	azechi	azechi	azechi	azechi	azechi	azechi	azechi	azechi	azechi	azechi	azechi	azechi	azechi	azechi	azechi	azechi	azechi	azechi	azechi	azechi	azechi	azechi	azechi	azechi	azechi	azechi	azechi	azechi	azechi	azechi	azechi
bodyparts			bodypart1-1	bodypart1-1	bodypart1-2	bodypart1-2	bodypart1-3	bodypart1-3	bodypart1-4	bodypart1-4	bodypart1-5	bodypart1-5	bodypart1-6	bodypart1-6	bodypart2-1	bodypart2-1	bodypart2-2	bodypart2-2	bodypart2-3	bodypart2-3	bodypart2-4	bodypart2-4	bodypart2-5	bodypart2-5	bodypart2-6	bodypart2-6	bodypart3-1	bodypart3-1	bodypart3-2	bodypart3-2	bodypart3-3	bodypart3-3	bodypart3-4	bodypart3-4	bodypart3-5	bodypart3-5	bodypart3-6	bodypart3-6
coords			x	y	x	y	x	y	x	y	x	y	x	y	x	y	x	y	x	y	x	y	x	y	x	y	x	y	x	y	x	y	x	y	x	y	x	y
labeled-data	Basler_acA3088-57uc__23346582	img000012.png	258.5194397	291.0520935	279.4622192	294.9970703	297.8377991	291.7871094	317.1054993	284.4169922	333.5645447	272.3766785	347.4128113	260.4846191	367.179657	272.577179	381.1056213	258.8131104	393.021637	240.6240234	400.5523376	219.4359741	407.9942322	198.8365173	410.8623962	176.5794067	372.2696533	69.37113953	350.6136169	88.67582703	341.5957947	97.81694794	334.5828247	108.5515594	330.6087952	118.2042618	329.510437	128.2912292
labeled-data	Basler_acA3088-57uc__23346583	img000131.png	170.3478088	100.4292145	180.0737152	116.3403091	195.0021515	135.8417664	211.0934906	157.5818787	227.8078308	173.2911682	245.1380768	189.1896057	390.887146	357.1325073	368.5957031	334.9720459	357.4429626	319.0898438	352.5911865	302.8717346	356.2053833	288.1825867	367.7857361	273.1057434	70.67274475	108.7640839	95.58040619	124.5470581	117.165451	138.9402771	135.6640167	149.9174957	161.4039917	156.6742249	183.2269647	160.147347
labeled-data	Basler_acA3088-57uc__23346584	img000137.png	152.6247101	77.56682587	160.2124329	96.68910217	177.0132599	114.7390213	193.0552368	130.944397	210.7905884	146.8880157	233.4634857	164.4354095	408.0827942	343.9238586	379.9312744	325.8183289	371.218689	316.355072	363.927948	302.9914551	359.7927551	292.1699219	365.0452271	279.8455811	88.1887207	123.7488098	116.6709671	133.3209381	135.3991699	138.4400482	156.6896973	145.7655029	178.333647	157.3429935	198.4804818	169.9489539
labeled-data	Basler_acA3088-57uc__23346585	img000200.png	162.012994	281.4707701	182.3150482	278.1860352	197.29953	263.9825439	207.7814553	246.0774236	213.5434228	228.4781257	219.1013425	211.2907781	215.6766357	199.0606689	226.9352112	220.1867523	238.4220123	233.6295319	251.615097	248.2555695	264.6328735	260.2546692	278.7351074	271.9959106	75.90770721	317.2955017	104.7531052	306.0345459	120.9893112	295.3404236	138.5381622	282.6332703	148.1385956	266.7017517	158.0147705	249.2180176
labeled-data	Basler_acA3088-57uc__23346586	img000210.png	148.4963684	240.4909058	174.7256165	242.8123474	192.0071716	233.4592133	209.3903351	225.947403	226.9520613	215.3884922	237.4791175	201.3656496	207.9610291	132.7233124	217.5410767	152.1382141	230.7169189	171.6073914	241.5415192	188.7106934	250.6336784	211.4741177	262.3162705	232.0161187	60.88741302	247.5382843	83.68112183	255.6531982	106.0730591	260.5096741	124.9111862	263.0188293	145.1013794	260.0933533	163.1381073	253.4394226
labeled-data	Basler_acA3088-57uc__23346587	img000288.png	319.7262878	243.6406555	315.7088013	222.0251007	311.6879883	202.8236237	304.3771254	183.4678089	297.6914898	167.1367891	287.321089	155.4487747	377.2392883	91.82965851	346.0053406	96.90377808	322.5108948	98.76599884	302.6372986	101.5779877	280.7301025	105.5906143	258.9116211	108.6031952	287.3014252	168.6151193	258.4804747	169.1413372	238.469696	171.0000763	217.2828522	174.6629333	197.1720581	179.2448578	178.6087799	188.4859161
labeled-data	Basler_acA3088-57uc__23346588	img000326.png	353.7563782	371.410553	348.151001	343.7488098	344.367157	315.6057129	342.058136	289.7014465	335.7391357	266.7402649	330.5122681	244.2137909	329.0581055	49.20270538	316.3374939	74.47259521	311.2943726	87.7164917	304.0252991	100.5064545	296.6704102	112.5177231	281.095313	131.2475993	350.6955566	116.1002731	334.1439514	132.2634583	319.1846924	142.3735199	298.884613	152.1405029	279.1855774	163.4583435	257.5031738	175.7044373
